# Long-read single-cell genomics: resolving chimeras in multiple displacement amplification

**DOI:** 10.64898/2026.06.11.730069

**Authors:** Jamie McGowan, James Lipscombe, Estelle S. Kilias, Tom Barker, Leah Catchpole, Alex Durrant, Naomi Irish, Seanna McTaggart, Sally D. Warring, Karim Gharbi, Thomas A. Richards, Neil Hall, David Swarbreck

**Affiliations:** Earlham Institute, Norwich Research Park, Norwich, United Kingdom; School of Biomolecular and Biomedical Science, Conway Institute, University College Dublin, Dublin, Ireland; Department of Biology, University of Oxford, Oxford, United Kingdom; School of Biological Sciences, University of East Anglia, Norwich, United Kingdom

## Abstract

Multiple displacement amplification (MDA) enables whole-genome amplification from single cells, but introduces chimeric artifacts that severely compromise downstream analyses, particularly with long-read sequencing. Here, we systematically evaluate long-read PacBio HiFi sequencing of MDA amplified DNA from single cells using the model green alga *Chlamydomonas reinhardtii*. We show that MDA-derived libraries exhibit highly uneven coverage and extreme chimera rates impacting up to 70% of reads, leading to thousands of artefactual structural variants and misassemblies when assembled using algorithms designed for bulk sequencing. To overcome these challenges, we developed lrSAGA (**l**ong-**r**ead **S**ingle **A**mplified **G**enome **A**ssembly), a novel tool to assemble long-read MDA sequencing datasets. Assemblies generated using lrSAGA are more complete, more contiguous, and have 75-95% fewer misassemblies compared to conventional assembly algorithms. Although overall contiguity is limited by MDA coverage dropouts, we demonstrate that up to 68% of the *C. reinhardtii* genome can be accurately assembled from just a single haploid cell. We further validated lrSAGA using published Oxford Nanopore and PacBio HiFi data from single or half *Caenorhabditis elegans* worms, generating accurate and highly complete assemblies. Applying our approach to single protist cells isolated from environmental water samples, we performed PacBio HiFi single-cell genome sequencing of four uncultivated microbial eukaryotes: an amoeboflagellate from the *Naegleria* genus, a flagellate from the *Bodo* genus, and two deep-branching flagellates from the enigmatic CRuMs supergroup, *Collodictyon triciliatum* and *Diphylleia rotans*. From single cells, we generated high-quality draft genome assemblies estimated to be 70-84% complete, demonstrating the potential of long-read single-cell genomics to unlock genome diversity from uncultivated microbial eukaryotes.
