## Supplementary Tables for "Long-read single-cell genomics: resolving chimeras in multiple displacement amplification"

### Sheet: Overview
Supplementary Tables - Long-read single-cell genomics: resolving chimeras in multiple displacement amplification
Table S1	PacBio HiFi sequencing statistics of Chlamydomonas reinhardtii single cells
Table S2	PacBio HiFi single-cell sequencing statistics for Chlamydomonas reinhardtii decontamination and downsampling
Table S3	Structural variants identified by Sniffles2 from PacBio HiFi bulk and single-cell sequencing of Chlamydomonas reinhardtii
Table S4	De novo assembly benchmarking of Illumina and PacBio HiFi libraries of Chlamydomonas reinhardtii single cells

### Sheet: Table S1
Table S1. PacBio HiFi single-cell sequencing statistics for Chlamydomonas reinhardtii
Sample	Treatment	# Cells	# HiFi Reads	HiFi Yield bp	Mean Read Length bp	% Reference Genome >= 1x coverage	% Reference Genome >= 3x coverage	% Chimeric Reads	Mean Coverage	STDEV Coverage	CV Coverage	Kraken2 % Homo Sapiens	Kraken2 % Chlamydomonas
B1	MDA	Two Cells	656780	5128185260	7808.1	83.01	71.74	66.56	34.7276	124.219	3.57696	22.38	77.37
B1_S1	MDA + S1 Nuclease	Two Cells	1290499	8962902664	6945.3	87.57	78.98	59.78	61.1285	212	3.4681	22.57	77.18
F3	MDA	Single Cell	655496	5059507313	7718.6	68.45	56.55	70	29.3706	85.1841	2.90032	34.17	65.54
F3_S1	MDA + S1 Nuclease	Single Cell	1544333	10484000000	6788.6	75.1	65.17	63	61.3915	175.625	2.86075	34.31	65.33
B7	MDA	Two Cells	737079	5602390783	7600.8	79.34	67.36	69.33	30.9074	88.0819	2.84986	37.23	62.37
B7_S1	MDA + S1 Nuclease	Two Cells	1223198	8185772227	6692.1	83.5	72.94	62.32	45.9035	124.958	2.72218	36.84	62.72
B8	MDA	Two Cells	652016	4963404947	7612.4	78.83	66.66	67.78	30.7302	98.9719	3.22067	28.85	70.28
B8_S1	MDA + S1 Nuclease	Two Cells	1013497	7093140696	6998.7	82.82	72.09	62.02	44.1681	139.605	3.16076	28.93	70.07
E9	MDA	Single Cell	772473	5691632243	7368.1	67.99	55.95	67.74	30.5067	86.7348	2.84314	39.28	60.36
E9_S1	MDA + S1 Nuclease	Single Cell	1189667	8259939574	6943.1	71.95	60.63	63.42	43.9599	124.853	2.84015	40.51	58.95
G9	MDA	Single Cell	706508	5650571979	7997.9	86.5	77.27	66.85	40.0664	72.1175	1.79995	18.76	81.01
G9_S1	MDA + S1 Nuclease	Single Cell	1112871	8002266456	7190.7	89.22	81.46	60.5	56.9399	101.041	1.77452	19.15	80.62

### Sheet: Table S2
Table S2. PacBio HiFi single-cell sequencing statistics for Chlamydomonas reinhardtii decontamination and downsampling
Undigested and Decontaminated				S1 Digested and Decontaminated				S1 Digested, Decontaminated, and Downsampled
Sample	# HiFi Reads	% Reference Genome >= 1x coverage	% Reference Genome >= 3x coverage	Sample	# HiFi Reads	% Reference Genome >= 1x coverage	% Reference Genome >= 3x coverage	Sample	# HiFi Reads (Downsampled)	% Reference Genome >= 1x coverage	% Reference Genome >= 3x coverage
B1	509757	0.8301	0.7174	B1_S1	999076	0.8757	0.7898	B1_S1	509757	0.829	0.7091
F3	431482	0.6845	0.5655	F3_S1	1014401	0.751	0.6517	F3_S1	431482	0.6817	0.5553
B7	462660	0.7934	0.6736	B7_S1	772480	0.835	0.7294	B7_S1	462660	0.793	0.6632
B8	463889	0.7883	0.6666	B8_S1	720210	0.8282	0.7209	B8_S1	463889	0.7929	0.6637
E9	469016	0.6799	0.5595	E9_S1	707626	0.7195	0.6063	E9_S1	469016	0.6831	0.556
G9	573956	0.865	0.7727	G9_S1	899645	0.8922	0.8146	G9_S1	573956	0.8662	0.7669

### Sheet: Table S3
Table S3. Structural variants identified by Sniffles2 from PacBio HiFi single-cell sequencing of Chlamydomonas reinhardtii
Sample	SV Total Counts					# HiFi Reads	SV's per 1000 HiFi Reads					SV's per 1000 HiFi Reads Undigested/S1 Digested
	BND	DEL	DUP	INS	INV		BND	DEL	DUP	INS	INV	BND	DEL	DUP	INS	INV
B1	2	101	19	171	5124	656780	0.00304516	0.153781	0.028929	0.260361	7.8017	0.982444	1.5384	0.811584	4.94111	1.55949
B1_S1	4	129	46	68	6456	1290499	0.00309958	0.0999613	0.0356451	0.0526928	5.00272
F3	3	155	49	194	5376	655496	0.00457669	0.236462	0.0747526	0.295959	8.20142	2.35598	2.18668	1.72303	4.23203	1.81017
F3_S1	3	167	67	108	6997	1544333	0.00194259	0.108137	0.0433844	0.0699331	4.53076
B7	3	129	33	201	6233	737079	0.00407012	0.175015	0.0447713	0.272698	8.45635	1.65952	1.55129	1.09528	3.14683	1.36031
B7_S1	3	138	50	106	7604	1223198	0.00245259	0.112819	0.0408765	0.0866581	6.21649
B8	8	124	36	188	5458	652016	0.0122696	0.190179	0.0552134	0.288336	8.37096	1.77646	1.28497	1.69571	2.58609	1.29368
B8_S1	7	150	33	113	6558	1013497	0.00690678	0.148002	0.0325605	0.111495	6.47067
E9	4	147	43	230	5514	772473	0.00517817	0.190298	0.0556654	0.297745	7.13811	1.23206	1.58315	1.16181	3.0275	1.34836
E9_S1	5	143	57	117	6298	1189667	0.00420286	0.120202	0.0479126	0.0983468	5.29392
G9	4	102	21	120	5454	706508	0.00566165	0.144372	0.0297237	0.169849	7.71966	0.787586	1.42184	1.27225	2.55433	1.3221
G9_S1	8	113	26	74	6498	1112871	0.00718861	0.101539	0.023363	0.0664947	5.83895

### Sheet: Table S4
Table S4. De novo assembly benchmarking of Illumina and PacBio HiFi libraries for Chlamydomonas reinhardtii
S0002_WGA72B1
Assembly	Contigs	Total Length	Largest contig	GC (%)	N50	# Misassemblies	# Misassembled Contigs	Misassembled Contigs Length	# Local Misassemblies	Unaligned length	Genome fraction (%)	Duplication ratio	# N's per 100 kbp	# Mismatches per 100 kbp	# Indels per 100 kbp	Largest Alignment	Consensus Quality (QV)
Flye	4540	72359114	138955	63.1	23532	4966	2722	55178480	309	278771	43.7	1.425	0	34.45	36.15	112280	33.7616
hifiasm_meta	1310	36669407	132650	61.86	30916	2010	1014	27364058	74	79405	24.579	1.288	0	23.42	32.86	132536	35.5981
hifiasm	1318	46107898	515431	60.04	39699	3067	1185	42366120	67	214944	27.328	1.453	0	13.13	31.15	194079	34.0729
metaMDBG	5789	101732954	156631	63.28	23082	8990	4616	86361267	421	2209575	64.045	1.341	0	36.72	80.81	142253	28.5575
metaFlye	4949	85204113	209733	63.23	24515	6455	3381	69450674	378	311262	49.891	1.47	0	36.15	40.49	157715	33.3523
SPAdes (short-read)	14012	60399177	72611	63.15	6992	1694	1571	6459819	74	45026	51.805	1.004	37.58	45.78	20.43	72541	34.8766
lrSAGA	3413	66291747	202766	63.42	35745	527	475	7677996	15	48139	56.823	1.01	0	2.98	19.37	202766	41.0538
S0002_WGA72B1_S1
Assembly	Contigs	Total length	Largest contig	GC (%)	N50	# Misassemblies	# Misassembled Contigs	Misassembled Contigs Length	# Local Misassemblies	Unaligned length	Genome fraction (%)	Duplication ratio	# N's per 100 kbp	# Mismatches per 100 kbp	# Indels per 100 kbp	Largest Alignment	Consensus Quality (QV)
Flye	4786	76036781	195132	63.29	28472	4349	2540	56621068	298	204389	49.847	1.315	0	28.73	32.72	189290	35.1074
hifiasm_meta	1897	52352399	192570	61.88	31205	3172	1503	39293218	124	29796	33.833	1.338	0	21.86	28.1	155987	38.067
hifiasm	2208	73206049	223419	59.16	39527	5414	1983	67691799	108	338345	36.217	1.739	0	12.38	25.6	185528	34.5276
metaMDBG	5789	107470462	176679	63.44	26215	8614	4537	90011957	418	1564912	70.297	1.3	0	27.12	62.55	161402	30.0229
metaFlye	7066	104829159	202910	63.42	25358	7722	4384	82287550	511	385638	63.294	1.426	0	31.02	38.45	196403	33.9238
lrSAGA	3787	76370767	245964	63.5	41574	588	541	7361378	16	68229	65.146	1.015	0	2.93	19.09	245964	41.1722
S0022_WGA722F3
Assembly	Contigs	Total length	Largest contig	GC (%)	N50	# Misassemblies	# Misassembled Contigs	Misassembled Contigs Length	# Local Misassemblies	Unaligned length	Genome fraction (%)	Duplication ratio	# N's per 100 kbp	# Mismatches per 100 kbp	# Indels per 100 kbp	Largest Alignment	Consensus Quality (QV)
Flye	4289	53717730	92721	62.99	19784	4453	2405	41833154	286	207371	30.174	1.532	0	39.86	38.78	64698	33.2868
hifiasm_meta	1015	25520217	169795	62.25	26979	1798	842	20864519	74	60995	16.052	1.372	0	30.01	34.02	90365	35.0874
hifiasm	952	31056635	194352	61.13	36399	2384	885	29441315	43	293382	17.215	1.546	0	15.5	29.44	93474	31.8838
metaMDBG	5424	84360217	96305	63.09	19235	9520	4566	75262875	485	2417928	48.645	1.452	0	45.46	96.18	85369	27.4251
metaFlye	4396	65063547	106683	62.92	20636	5852	3003	53360377	374	282878	35.583	1.573	0	38.17	40.91	99104	32.8252
SPAdes (short-read)	11436	50277086	71754	63.24	7425	1662	1540	6780513	77	45015	42.962	1.007	34.53	44.98	19.85	71754	34.476
lrSAGA	3201	48148910	156087	63.34	25324	580	516	6099820	15	33794	41.07	1.015	0	5.19	19.42	156087	39.9473
S0022_WGA722F3_S1
Assembly	Contigs	Total length	Largest contig	GC (%)	N50	# Misassemblies	# Misassembled Contigs	Misassembled Contigs Length	# Local Misassemblies	Unaligned length	Genome fraction (%)	Duplication ratio	# N's per 100 kbp	# Mismatches per 100 kbp	# Indels per 100 kbp	Largest Alignment	Consensus Quality (QV)
Flye	4391	54918219	128385	63.18	23306	3916	2238	42342000	240	171463	33.729	1.403	0	29.43	32.48	105977	34.4257
hifiasm_meta	1745	41303086	122659	61.84	25897	3409	1552	35913362	121	69258	22.909	1.556	0	32.03	29.29	79779	36.0948
hifiasm	1893	56575105	228984	60.68	34453	5290	1789	54157797	121	378089	25.728	1.89	0	14.49	28.45	99905	33.0137
metaMDBG	6009	94830921	135073	63.24	20297	10569	5080	85972340	485	1909294	56.029	1.43	0	36.4	76.89	118937	28.7302
metaFlye	7622	90968262	176679	63.27	19780	9147	4863	75353521	579	445119	48.115	1.624	0	34.53	42.19	120979	32.8345
lrSAGA	3967	57670403	154152	63.39	27237	805	721	7691631	16	55949	48.755	1.024	0	4.84	19.51	154152	39.7923
S0050_WGA750B7
Assembly	Contigs	Total length	Largest contig	GC (%)	N50	# Misassemblies	# Misassembled Contigs	Misassembled Contigs Length	# Local Misassemblies	Unaligned length	Genome fraction (%)	Duplication ratio	# N's per 100 kbp	# Mismatches per 100 kbp	# Indels per 100 kbp	Largest Alignment	Consensus Quality (QV)
Flye	5192	70622787	95043	63	20197	6367	3224	57664931	400	409483	38.884	1.56	0	43.96	40.88	87931	32.6204
hifiasm_meta	1133	27654165	108618	62.07	26383	1965	933	22408427	71	47812	17.704	1.348	0	29.53	38.79	106657	35.4799
hifiasm	1128	34667698	175130	61.04	33331	2860	1033	32530017	60	277349	19.54	1.522	0	13.22	32.3	108503	32.3028
metaMDBG	6231	99117764	119938	63.18	19889	10397	5207	87913794	526	2493670	58.191	1.432	0	39.23	87.84	102679	27.9963
metaFlye	5143	77269000	105104	63.06	20540	6863	3526	63813347	376	393797	42.633	1.558	0	38.45	41.84	100846	32.83
SPAdes (short-read)	13799	60388073	58015	63.3	7211	1787	1665	6961640	96	61744	51.677	1.006	36.61	47.31	20.23	56267	34.5733
lrSAGA	3662	58917172	206037	63.39	27110	635	563	7435250	10	55670	50.377	1.012	0	4.33	19.61	206037	39.8126
S0050_WGA750B7_S1
Assembly	Contigs	Total length	Largest contig	GC (%)	N50	# Misassemblies	# Misassembled Contigs	Misassembled Contigs Length	# Local Misassemblies	Unaligned length	Genome fraction (%)	Duplication ratio	# N's per 100 kbp	# Mismatches per 100 kbp	# Indels per 100 kbp	Largest Alignment	Consensus Quality (QV)
Flye	5493	73079672	103412	63.19	22023	5590	3133	57420485	382	290473	44.17	1.424	0	34.1	36.07	98719	33.8988
hifiasm_meta	1655	38566667	98255	62.14	25208	2904	1396	31879308	115	244604	24.484	1.353	0	29.86	36.05	98078	33.2283
hifiasm	1829	51583546	152624	61.14	31573	4402	1668	48063653	106	452051	28.046	1.577	0	11.73	30.14	105966	32.3469
metaMDBG	6106	101558990	148892	63.39	21960	9623	4966	88855621	493	1730751	63.587	1.355	0	31.29	70.54	134019	29.3686
metaFlye	7430	98077000	172962	63.33	20735	8790	4815	80306858	560	459568	55.477	1.52	0	33	40.75	167633	33.0441
lrSAGA	3848	66422556	153010	63.45	30990	695	637	9024416	9	77832	56.606	1.015	0	4.92	19.84	153010	39.7649
S0058_WGA758B8
Assembly	Contigs	Total length	Largest contig	GC (%)	N50	# Misassemblies	# Misassembled Contigs	Misassembled Contigs Length	# Local Misassemblies	Unaligned length	Genome fraction (%)	Duplication ratio	# N's per 100 kbp	# Mismatches per 100 kbp	# Indels per 100 kbp	Largest Alignment	Consensus Quality (QV)
Flye	4384	64466353	97634	63.07	21540	4964	2672	50628827	337	376151	37.424	1.479	0	41.05	38.92	82954	33.035
hifiasm_meta	1212	31379892	97717	62.15	28082	1998	969	24856662	57	475187	20.469	1.306	0	27.07	36.47	92088	30.2328
hifiasm	1152	38506685	262245	60.28	37418	2902	1020	35121733	66	713779	21.648	1.509	0	14.84	31.4	131451	29.6882
metaMDBG	5951	96535014	136036	63.19	20551	9685	4928	85463251	436	2208592	58.329	1.395	0	40.1	85.85	121979	28.2628
metaFlye	4817	76044639	122075	63.11	21789	6216	3306	62410523	411	383157	43.177	1.514	0	40.54	41.73	102154	32.9057
SPAdes (short-read)	13269	58162056	76570	63.25	7365	1814	1674	7315531	75	59727	49.806	1.005	38.03	54.53	21.21	76570	34.1649
lrSAGA	3540	59182701	205880	63.34	29242	615	559	8123399	16	60356	50.525	1.013	0	4.48	19.78	205593	39.6313
S0058_WGA758B8_S1
Assembly	Contigs	Total length	Largest contig	GC (%)	N50	# Misassemblies	# Misassembled Contigs	Misassembled Contigs Length	# Local Misassemblies	Unaligned length	Genome fraction (%)	Duplication ratio	# N's per 100 kbp	# Mismatches per 100 kbp	# Indels per 100 kbp	Largest Alignment	Consensus Quality (QV)
Flye	4592	67131918	102389	63.19	23385	4460	2571	50499924	301	258860	41.095	1.407	0	32.83	34.04	96537	34.162
hifiasm_meta	1623	41225642	208239	61.69	27889	2628	1278	31836715	102	1225857	25.638	1.349	0	26.26	34.35	205515	27.898
hifiasm	1619	52136975	232952	60.32	35696	4076	1461	48240997	87	1261440	27.807	1.582	0	17.26	29.08	166470	28.7272
metaMDBG	5729	99486125	152336	63.37	22992	8821	4638	86387619	397	1864514	63.319	1.331	0	30.78	68.53	137967	29.3245
metaFlye	5287	86278769	150682	63.29	23443	6559	3546	69871142	428	340242	50.383	1.474	0	33.38	36.83	142097	33.6931
lrSAGA	3704	65898265	205875	63.41	32983	576	534	8431008	11	83925	56.273	1.013	0	4.62	19.46	205588	39.3665
S0069_WGA769E9
Assembly	Contigs	Total length	Largest contig	GC (%)	N50	# Misassemblies	# Misassembled Contigs	Misassembled Contigs Length	# Local Misassemblies	Unaligned length	Genome fraction (%)	Duplication ratio	# N's per 100 kbp	# Mismatches per 100 kbp	# Indels per 100 kbp	Largest Alignment	Consensus Quality (QV)
Flye	4194	50040248	82109	62.92	19014	4189	2303	38713598	262	229279	28.207	1.526	0	44.86	39.56	75682	33.1063
hifiasm_meta	1004	24492812	96642	62.15	26508	1753	825	19858935	71	87780	15.066	1.401	0	22.32	33.62	96642	34.2691
hifiasm	1036	32098890	182739	61.45	34573	2694	959	30092137	69	213169	17.507	1.575	0	14.79	32.48	119949	32.7797
metaMDBG	5504	84420278	114847	63.04	19113	9604	4657	76052222	464	2402465	48.143	1.468	0	41.78	91.75	102621	27.5561
metaFlye	4464	63384819	123644	62.96	19710	5842	3025	51751324	340	323733	34.149	1.595	0	40.09	41.11	95355	32.6764
SPAdes (short-read)	11284	48981376	85153	63.18	7152	1680	1537	6852335	68	56452	41.816	1.008	36.79	46.58	20.17	85153	34.2988
lrSAGA	3223	47099570	136906	63.27	23962	621	562	7283478	10	55861	40.163	1.015	0	5.11	20.06	134664	38.9243
S0069_WGA769E9_S1
Assembly	Contigs	Total length	Largest contig	GC (%)	N50	# Misassemblies	# Misassembled Contigs	Misassembled Contigs Length	# Local Misassemblies	Unaligned length	Genome fraction (%)	Duplication ratio	# N's per 100 kbp	# Mismatches per 100 kbp	# Indels per 100 kbp	Largest Alignment	Consensus Quality (QV)
Flye	3596	49626941	100196	63.02	22671	3510	1948	38700984	227	181075	29.427	1.453	0	33.02	32.13	94559	34.1585
hifiasm_meta	1326	32389575	107940	61.97	26444	2436	1126	27036290	94	57834	19.642	1.424	0	31.94	31.88	101943	35.5393
hifiasm	1405	44837609	316634	60.76	35549	3791	1301	42477978	90	638676	21.813	1.753	0	12.7	27.14	123857	30.7243
metaMDBG	5462	87902419	110553	63.22	20992	9308	4561	78520743	403	1925459	52.628	1.409	0	36.67	77.62	95299	28.5693
metaFlye	5096	74156151	134603	63.15	21421	6552	3400	61319583	406	279356	40.607	1.572	0	34.58	39.48	130107	33.2849
lrSAGA	3461	53362091	173089	63.38	25766	648	575	7526101	13	80905	45.4	1.017	0	5.53	20.09	173089	38.4799
S0071_WGA771G9
Assembly	Contigs	Total length	Largest contig	GC (%)	N50	# Misassemblies	# Misassembled Contigs	Misassembled Contigs Length	# Local Misassemblies	Unaligned length	Genome fraction (%)	Duplication ratio	# N's per 100 kbp	# Mismatches per 100 kbp	# Indels per 100 kbp	Largest Alignment	Consensus Quality (QV)
Flye	5601	84126344	146398	63.14	23581	5719	3155	63366515	395	336158	50.538	1.433	0	33.88	35.35	144179	33.9218
hifiasm_meta	1432	43024787	138974	62.97	33923	2020	1060	30629970	95	34546	29.785	1.248	0	28.41	32.89	138974	36.6138
hifiasm	1363	49367382	235453	62.75	41423	3066	1247	45878913	99	294474	31.088	1.365	0	13.19	30.3	146184	33.2813
metaMDBG	5998	107565464	178279	63.45	24091	9038	4760	91630898	495	2233702	68.457	1.328	0	34.53	76.59	169708	28.733
metaFlye	5574	96109103	182335	63.19	25458	6923	3727	77733523	458	337432	56.451	1.466	0	33.51	37.72	165908	33.8289
SPAdes (short-read)	16077	66437803	61450	63.12	6549	1607	1499	5771728	75	51963	57.061	1.003	29.92	31.43	17.5	61450	35.9974
lrSAGA	3392	73068993	233100	63.58	40766	502	450	8532827	17	45262	62.667	1.009	0	4.18	18.5	222235	40.959
S0071_WGA771G9_S1
Assembly	Contigs	Total length	Largest contig	GC (%)	N50	# Misassemblies	# Misassembled Contigs	Misassembled Contigs Length	# Local Misassemblies	Unaligned length	Genome fraction (%)	Duplication ratio	# N's per 100 kbp	# Mismatches per 100 kbp	# Indels per 100 kbp	Largest Alignment	Consensus Quality (QV)
Flye	4612	83436192	190590	63.27	29693	4526	2564	61647790	311	236005	53.551	1.344	0	27.1	30.62	167358	35.4012
hifiasm_meta	1910	56790275	174711	63.2	34434	2761	1438	40662605	130	66528	38.356	1.28	0	23.52	28.44	172875	36.8445
hifiasm	1765	65742721	215758	62.78	43733	3987	1575	60120933	90	315227	39.789	1.422	0	12.6	26.5	152890	34.1454
metaMDBG	5612	109687040	222011	63.56	28328	8264	4383	92482892	390	1518087	72.969	1.28	0	26.73	60.24	216178	30.2668
metaFlye	5734	104756371	329571	63.4	28593	6896	3719	82684166	439	300821	63.792	1.415	0	32.5	37	238357	34.3955
lrSAGA	3368	79465812	361441	63.69	48076	415	385	7800972	15	57733	68.147	1.009	0	4.06	18.89	274151	41.0111
S0071_WGA771G9_S1 CADECT
Assembly	Contigs	Total Length	Largest contig	GC (%)	N50	# Misassemblies	# Misassembled Contigs	Misassembled Contigs Length	# Local Misassemblies	Unaligned length	Genome fraction (%)	Duplication ratio	# N's per 100 kbp	# Mismatches per 100 kbp	# Indels per 100 kbp	Largest Alignment	Consensus Quality (QV)
Flye	4338	67340623	136048	62.72	24315	3916	2400	49090533	251	149886	43.858	1.325	0	29.22	33.52	133433	35.2434
hifiasm_meta	1829	44207733	125712	62.73	27803	2239	1343	31644354	64	34524	30.218	1.264	0	21.77	30.44	125415	37.2572
hifiasm	1754	54373998	271124	62.2	36820	3501	1555	49592609	72	20797	33.07	1.421	0	11.79	26.56	165018	37.6055
metaMDBG	4844	89576623	149568	63.13	25111	5910	3698	75042715	196	332615	62.25	1.239	0	17.24	47.6	139714	33.3797
metaFlye	6220	89575514	171754	62.86	22517	6273	3782	67416425	378	211370	55.598	1.39	0	28.28	37.07	169742	34.6191
